# Genetic features of antimicrobial drug-susceptible extraintestinal pathogenic *Escherichia coli* pandemic sequence type 95

**DOI:** 10.1101/2021.10.28.466352

**Authors:** Yuan Hu Allegretti, Reina Yamaji, Sheila Adams-Sapper, Lee W Riley

## Abstract

Extraintestinal pathogenic *Escherichia coli* (ExPEC) belonging to multilocus sequence type 95 (ST95) is one of the most geographically widespread ExPEC lineages causing bloodstream (BSI) and urinary tract infections (UTI). In contrast to other widespread ExPEC sequence types, a large proportion ST95 strains remains susceptible to all antimicrobial agents used to treat BSI or UTI. We aimed to identify genomic features of ST95 associated with its relatively high drug-susceptible frequency. We analyzed whole genomes of 1749 ST95 isolates, 80 from patients with BSI or UTI in Northern California, and 1669 isolates from the Enterobase database. We first compared whole-genome sequences (WGS) of 887 drug-susceptible strains and 862 strains resistant to one or more drugs (defined genotypically as strains harboring drug-resistance genes annotated in the ResFinder database) to identify genetic features associated with strains devoid of drug-resistance genes. We then conducted a pan-genome-wide association study on human clinical isolates of ST95, which included 553 UTI and BSI ST95 isolates. We found 44 accessory genes to be significantly associated with ST95 strains lacking drug resistance genes. Fifteen of these were not found in any of the WGSs of ST131 ExPEC strains, which are frequently multidrug-resistant. These genes were annotated to encode transporter or transfer systems and DNA repair polymerases. A large proportion of ST95 strains may have evolved to adapt to antibiotic-imposed stresses without acquiring drug-resistance genes.

**Importance:** Despite the increasing prevalence of antibiotic-resistant *Escherichia coli* strains that cause urinary tract and bloodstream infections, a major pandemic lineage of extraintestinal pathogenic *E. coli* (ExPEC) ST95 has a comparatively low frequency of drug resistance. We compared genomes of 1749 ST95 isolates to identify genetic features that may explain why most strains of ST95 resist becoming drug-resistant. Identification of such genomic features could contribute to the development of novel strategies to prevent the spread of antibiotic-resistant genes and devise new measures to control antibiotic-resistant infections.
