## Supplementary material for "Genetic features of antimicrobial drug-susceptible extraintestinal pathogenic *Escherichia coli* pandemic sequence type 95": Table S2

### Sheet: Identified_resgene_list
Antibiotics class	Resistance gene name	Enterobase Total (%)	North California Total (%)
Pan susceptible		837 (50)	50 (62)
Aminoglycoside	aac(3)-IIa_1	14 (0.84)
	aac(3)-IIb_1	2 (0.12)
	aac(3)-IId_1	36 (2.16)	2 (2.56)
	aac(3)-IVa_1	3 (0.18)
	aac(3)-Ic_1	1 (0.06)
	aac(3)-VIa_2	9 (0.54)
	aac(6')-IIc_1	2 (0.12)
	aac(6')-Ib-cr_1	10 (0.6)
	aac(6')-Ib_1	2 (0.12)
	aadA13_1	1 (0.06)
	aadA2_1	39 (2.34)	2 (2.56)
	aadA5_1	33 (1.98)	4 (5.13)
	ant(2'')-Ia_1	2 (0.12)	2 (2.56)
	ant(3'')-Ia_1	38 (2.28)	1 (1.28)
	aph(3'')-Ib_1	5 (0.3)
	aph(3'')-Ib_2	22 (1.32)
	aph(3'')-Ib_5	306 (18.33)	6 (7.69)
	aph(3')-IIa_2	5 (0.3)
	aph(3')-Ia_1	19 (1.14)
	aph(3')-Ia_3	1 (0.06)
	aph(3')-Ia_7	2 (0.12)
	aph(3')-VI_1	2 (0.12)
	aph(4)-Ia_1	2 (0.12)
	aph(6)-Ic_1	1 (0.06)
	aph(6)-Id_1	254 (15.22)	7 (8.97)
	armA_1	1 (0.06)
Beta-lactam	blaCMY-138_1	3 (0.18)
	blaCMY-2_1	17 (1.02)
	blaCTX-M-101_1	1 (0.06)
	blaCTX-M-14_1	29 (1.74)	1 (1.28)
	blaCTX-M-15_1	44 (2.64)	1 (1.28)
	blaCTX-M-1_1	9 (0.54)
	blaCTX-M-24_1	1 (0.06)
	blaCTX-M-27_1	5 (0.3)
	blaCTX-M-3_1	2 (0.12)
	blaCTX-M-55_1	5 (0.3)
	blaDHA-1_1	3 (0.18)
	blaIMP-26_1	1 (0.06)
	blaKPC-2_1	1 (0.06)
	blaNDM-1_1	2 (0.12)
	blaOXA-10_1	2 (0.12)
	blaOXA-1_1	9 (0.54)
	blaOXA-9_1	3 (0.18)
	blaSHV-102_1	1 (0.06)
	blaSHV-12_1	3 (0.18)
	blaTEM-116_1	1 (0.06)
	blaTEM-122_1	2 (0.12)
	blaTEM-1A_1	18 (1.08)	3 (3.85)
	blaTEM-1B_1	335 (20.07)	21 (26.92)
	blaTEM-1C_1	148 (8.87)	1 (1.28)
	blaTEM-1D_1	12 (0.72)
	blaTEM-30_1	2 (0.12)
	blaTEM-35_1	1 (0.06)
	blaTEM-40_1	1 (0.06)
	blaTEM-52B_1	1 (0.06)
	blaZ_79	1 (0.06)
Phenicol	catA1_1	16 (0.96)	2 (2.56)
	catA2_1	5 (0.3)
	catB3_2	2 (0.12)
	cmlA1_1	25 (1.5)
	cmlA1_2	1 (0.06)
	floR_2	17 (1.02)	1 (1.28)
Trimethoprim	dfrA10_1	5 (0.3)
	dfrA12_8	33 (1.98)	2 (2.56)
	dfrA14_5	56 (3.36)
	dfrA17_1	63 (3.77)	5 (6.41)
	dfrA19_1	1 (0.06)
	dfrA1_10	4 (0.24)
	dfrA1_8	26 (1.56)
	dfrA5_1	153 (9.17)	2 (2.56)
	dfrA7_5	4 (0.24)
	dfrA8_1	1 (0.06)
Sulphonamide	sul1_2	1 (0.06)	1 (1.28)
	sul1_5	107 (6.41)	5 (6.41)
	sul2_14	2 (0.12)
	sul2_2	278 (16.66)	4 (5.13)
	sul2_21	1 (0.06)
	sul2_3	114 (6.83)	3 (3.85)
	sul2_6	3 (0.18)
	sul3_2	22 (1.32)
Tetracycline	tet(A)_6	211 (12.64)	8 (10.26)
	tet(B)_1	1 (0.06)	1 (1.28)
	tet(B)_2	107 (6.41)	5 (6.41)
	tet(C)_2	6 (0.36)
	tet(C)_3	3 (0.18)
	tet(D)_1	13 (0.78)
	tet(M)_4	1 (0.06)
	tet(M)_5	1 (0.06)
	tet(X)_3	1 (0.06)
Fosfomycin	fosA3_1	6 (0.36)
	fosA5_1	1 (0.06)
	fosA6_1	1 (0.06)
	fosA_7	2 (0.12)
Lincosamide	lnu(F)_1	2 (0.12)
	lnu(F)_3	1 (0.06)
Colistin	mcr-1.1_1	5 (0.3)
	mcr-9_1	1 (0.06)
Macrolide	ere(A)_5	1 (0.06)
	erm(B)_18	11 (0.66)
	mef(B)_1	2 (0.12)
	mph(A)_2	42 (2.52)	3 (3.85)
	mph(C)_2	1 (0.06)
	msr(A)_1	1 (0.06)
Quinolone	oqxA_1	3 (0.18)
	oqxB_1	3 (0.18)
	qnrA1_1	1 (0.06)
	qnrB19_1	2 (0.12)
	qnrB1_1	4 (0.24)
	qnrB4_1	2 (0.12)
	qnrS1_1	22 (1.32)
	qnrS2_1	1 (0.06)
Rifampicin	ARR-3_4	5 (0.3)
