## Supplementary material for "Genetic features of antimicrobial drug-susceptible extraintestinal pathogenic *Escherichia coli* pandemic sequence type 95": Table S3

### Sheet: Sheet1
	Total			DR			Beta-lactam			Aminoglycoside			Tetracycline			Sulphonamide			Trimethoprim			Phenicol			Macrolide			Quinolone			Fosfomycin			Lincosamide			Colistin
Year	Total	UTI	BSI	Total	UTI	BSI	Total	UTI	BSI	Total	UTI	BSI	Total	UTI	BSI	Total	UTI	BSI	Total	UTI	BSI	Total	UTI	BSI	Total	UTI	BSI	Total	UTI	BSI	Total	UTI	BSI	Total	UTI	BSI	Total	UTI	BSI
1947	1			0			0			0			0			0			0			0			0			0			0			0			0
1972	1			0			0			0			0			0			0			0			0			0			0			0			0
1976	1			0			0			0			0			0			0			0			0			0			0			0			0
1977	1		1	1		1	0		0	1		1	0		0	1		1	0		0	0		0	0		0	0		0	0		0	0		0	0		0
1981	1		1	0		0	0		0	0		0	0		0	0		0	0		0	0		0	0		0	0		0	0		0	0		0	0		0
1982	2			2			0			0			0			2			0			0			0			0			0			0			0
1984	7	1	5	3	0	2	0	0	0	2	0	2	0	0	0	3	0	2	1	0	1	0	0	0	0	0	0	0	0	0	0	0	0	0	0	0	0	0	0
1985	16		15	3		2	1		0	3		2	1		0	2		2	1		1	0		0	0		0	0		0	0		0	0		0	0		0
1986	4	1	2	1	0	0	0	0	0	0	0	0	0	0	0	1	0	0	0	0	0	0	0	0	0	0	0	0	0	0	0	0	0	0	0	0	0	0	0
1987	2	1	1	0	0	0	0	0	0	0	0	0	0	0	0	0	0	0	0	0	0	0	0	0	0	0	0	0	0	0	0	0	0	0	0	0	0	0	0
1988	1			0			0			0			0			0			0			0			0			0			0			0			0
1991	1			1			0			0			1			0			0			0			0			0			0			0			0
1992	1		1	0		0	0		0	0		0	0		0	0		0	0		0	0		0	0		0	0		0	0		0	0		0	0		0
1993	1	1		0	0		0	0		0	0		0	0		0	0		0	0		0	0		0	0		0	0		0	0		0	0		0	0
1995	5	4		0	0		0	0		0	0		0	0		0	0		0	0		0	0		0	0		0	0		0	0		0	0		0	0
1996	8	6		1	1		1	1		1	1		0	0		1	1		0	0		0	0		0	0		0	0		0	0		0	0		0	0
1998	11	3	1	3	1	1	2	1	1	0	0	0	1	0	0	0	0	0	0	0	0	0	0	0	1	0	1	0	0	0	0	0	0	0	0	0	0	0	0
1999	4	1		0	0		0	0		0	0		0	0		0	0		0	0		0	0		0	0		0	0		0	0		0	0		0	0
2000	6			0			0			0			0			0			0			0			0			0			0			0			0
2001	22	10	10	15	6	7	14	5	7	8	2	5	4	2	1	9	3	5	2	2	0	0	0	0	0	0	0	0	0	0	0	0	0	0	0	0	0	0	0
2002	3			0			0			0			0			0			0			0			0			0			0			0			0
2003	28		23	11		10	10		9	6		6	2		2	7		7	4		4	1		1	0		0	0		0	0		0	0		0	0		0
2004	14		11	3		3	1		1	3		3	1		1	3		3	1		1	0		0	0		0	0		0	0		0	0		0	0		0
2005	5		3	1		0	0		0	0		0	0		0	1		0	0		0	0		0	0		0	0		0	0		0	0		0	0		0
2006	10	5	1	5	2	0	4	1	0	5	2	0	0	0	0	4	1	0	0	0	0	0	0	0	0	0	0	0	0	0	0	0	0	0	0	0	0	0	0
2007	5		2	2		1	1		1	2		1	1		0	1		1	1		1	0		0	0		0	0		0	0		0	0		0	0		0
2008	20		14	11		9	6		4	9		8	4		3	8		7	7		6	2		2	1		1	1		1	0		0	0		0	0		0
2009	10		7	9		6	7		6	4		3	6		4	5		3	4		2	1		1	1		0	0		0	0		0	0		0	0		0
2010	66	9	18	36	3	11	29	3	10	19	3	6	14	2	2	18	3	5	15	3	4	2	0	1	1	1	0	0	0	0	1	0	1	0	0	0	0	0	0
2011	52	34	9	17	9	3	13	7	3	12	6	3	5	3	0	12	6	3	10	6	2	2	0	1	1	0	0	0	0	0	0	0	0	0	0	0	0	0	0
2012	76	23	19	33	7	9	23	7	5	18	5	3	11	0	4	16	4	2	14	1	6	4	2	0	1	0	0	1	0	0	0	0	0	0	0	0	0	0	0
2013	68	39	19	26	8	13	20	7	9	10	1	5	7	1	4	11	1	6	9	2	6	2	0	2	2	0	2	3	1	1	1	0	0	0	0	0	0	0	0
2014	132	39	37	78	15	22	33	13	18	29	9	19	33	6	11	47	9	15	22	6	14	7	2	5	4	2	2	2	0	2	1	0	1	0	0	0	1	0	1
2015	138	32	32	71	22	26	51	16	23	42	6	23	31	10	15	41	7	21	32	7	17	1	0	1	5	1	2	4	0	4	0	0	0	1	0	1	1	0	1
2016	62	3	1	31	3	0	25	3	0	12	1	0	11	0	0	15	1	0	11	2	0	1	0	0	4	1	0	5	1	0	1	0	0	0	0	0	1	0	0
2017	91	5	2	44	3	1	37	3	1	14	0	0	13	1	1	21	0	0	18	2	0	3	0	0	3	0	0	3	0	0	1	0	0	0	0	0	3	0	0
2018	41			13			9			6			7			5			4			0			2			1			0			0			0
2019	31			6			6			5			2			5			3			0			1			0			0			0			0
Total*	948	217	235	427	80	127	293	67	98	211	36	90	155	25	48	239	36	83	159	31	65	26	4	14	27	5	8	20	2	8	5	0	2	1	0	1	6	0	2
Total (%)**	1669	225	248	832 (50)	86 (38)	132 (53)	595 (34)	72 (32)	102 (41)	443 (26)	37 (16)	92 (35)	335 (20)	25 (11)	49 (20)	495 (30)	37 (16)	84 (34)	334 (20)	34 (15)	66 (26)	55 (3)	4 (2)	14 (6)	47 (3)	5 (2)	8 (3)	34 (2)	2 (1)	8 (3)	10 (1)	0 (0)	2 (1)	3 (0.2)	0	1 (0.4)	6 (0.3)	0	2 (0.8)
North CA (%)	80	36	44	30 (38)	8 (22)	22 (50)	27 (34)	6 (17)	21 (48)	13 (16)	3 (8)	10 (23)	15 (19)	5 (14)	10 (23)	12 (15)	2 (5)	10 (23)	9 (11)	1 (3)	8 (18)	3 (4)	1 (3)	2 (5)	3 (4)	0	3 (7)	0	0	0	0	0	0	0	0	0	0	0	0
*isolates with collection year information
**includes Enterobase isolates without collection year information
DR: drug resistant, CA: California
