## Supplementary material for "Genetic features of antimicrobial drug-susceptible extraintestinal pathogenic *Escherichia coli* pandemic sequence type 95": Table S5

### Sheet: Sheet1
	UTI		BSI
Gene/SNP	OR [95% CI]	P-value	OR [95% CI]	P-value
bcsE	1.9 [1-3.5]	0.0354728	2 [1.1-3.8]	0.0235143
bfpB	7.3 [2.8-20.1]	6.99e-05	5.8 [2.1-18.1]	0.00119491
cea	4.3 [1.2-19.9]	0.0342729	6.2 [1.7-40.5]	0.0173823
cnl	4 [1.1-18.7]	0.0446452	5.8 [1.6-37.8]	0.0226907
finO	5.2 [2.5-11.3]	1.6e-05	6.9 [3.3-15.4]	6.46e-07
hha_2	8.4 [3.3-23.8]	1.91e-05	7.2 [3-19.4]	2.69e-05
ldrD_2	2.3 [1.2-4.2]	0.00964035	1.9 [1.1-3.5]	0.0317842
mbeA	4.2 [1.3-16.8]	0.0248099	4.4 [1.4-20.6]	0.0277546
merA	9.2 [3.2-33.8]	0.000171833	86.6 [15.5-1679.5]	4.42e-05
merC	7.1 [2.5-23.8]	0.000493596	106.1 [19.2-2028]	1.63e-05
merP	7.1 [2.5-23.8]	0.000493596	105.2 [19-2012.5]	1.72e-05
merT	8 [2.6-30.2]	0.00063644	46.6 [11.3-338.7]	4.36e-06
nucH	10.1 [4.2-26.8]	9.97e-07	15 [5.3-50.9]	2.01e-06
pndA	14.1 [5.1-43.9]	1.24e-06	11.5 [4.3-35.8]	5.8e-06
psiB_1	8.3 [3-25.6]	9.95e-05	11.7 [4.1-38.8]	1.39e-05
repA	16.7 [4.4-84.3]	0.000117706	12.7 [3.5-63.8]	0.000455101
rfaH_2	9.7 [3.8-27.3]	5e-06	8 [3.1-22.8]	3.53e-05
rpoS_1	13.3 [4.6-44.4]	6.23e-06	10.4 [3.8-33.7]	2.39e-05
tetD	9 [2.4-46]	0.00271068	3.7 [1.1-15.4]	0.0460554
tnsB	7.4 [2.7-24.2]	0.000256642	112.4 [20.7-2133.1]	1.15e-05
traI	2.3 [1.1-4.9]	0.0207181	2.4 [1.3-4.7]	0.00686858
traS	15.9 [5.7-54.5]	1.16e-06	3.1 [1.5-6.5]	0.00268638
ttgR	2.3 [1.1-4.7]	0.0219168	2.2 [1.1-4.3]	0.0219325
yggR_1	6.6 [2.8-16.4]	2.3e-05	11.4 [4.1-36.9]	1.07e-05
yqiJ_1	6.1 [2.5-16]	0.000126012	6.1 [2.4-17.3]	0.000286181
yqiK_1	9.5 [3.7-27.1]	7.72e-06	5.7 [2.2-16]	0.000497221
group_10040	8.5 [3.2-25.1]	4.23e-05	5 [1.7-17.1]	0.00539903
group_10041	11.3 [4.5-31.1]	8.4e-07	12.5 [4.6-40]	4.17e-06
group_10046	9.8 [3.7-28.1]	8.44e-06	8.9 [3.5-25.7]	1.58e-05
group_10527	19.6 [5.4-95.5]	2.89e-05	4.6 [1.1-19.1]	0.0287972
group_10832	10.7 [3.9-32.7]	9.05e-06	6.6 [2.3-23.8]	0.00142077
group_10863	10.1 [4.2-26.8]	9.97e-07	8.9 [3.5-25.5]	1.24e-05
group_10865	7.7 [1.8-42.8]	0.00990994	7.6 [1.8-34.6]	0.00638845
group_11029	5.9 [1.8-21.8]	0.00454165	12.6 [2.7-95.2]	0.00379121
group_11507	3.7 [1.4-10.2]	0.00815925	3 [1.1-8.9]	0.0361581
group_11648	31.6 [6.6-236.8]	8.09e-05	64.8 [10.5-1286.5]	0.00019699
group_11782	9.1 [3.6-24.4]	4.95e-06	8.1 [3.1-24.1]	6.02e-05
group_11786	8.7 [3.4-23.9]	1.07e-05	11.6 [4.2-37.3]	9.45e-06
group_11789	17.9 [5.6-71.1]	5.57e-06	25.4 [7.5-110.2]	1.95e-06
group_11790	8.9 [3.8-22.9]	1.86e-06	7.4 [3.1-20.1]	2.65e-05
group_1200	7.9 [1.7-44.5]	0.0109308	4.1 [1.2-14.4]	0.0240834
group_12001	3.7 [1.1-13]	0.0383697	3.9 [1.5-11.8]	0.00881551
group_12161	3.5 [1.2-11]	0.0252114	2.5 [1-6.6]	0.0464807
group_12819	6.8 [2.4-20.4]	0.000401746	4.9 [1.5-17.4]	0.00981496
group_1294	15.4 [1.7-333.2]	0.024487	21.8 [2.2-490.4]	0.0139577
group_12985	8.5 [3.2-25.1]	4.23e-05	5.1 [1.8-17.3]	0.00469613
group_12987	6.5 [2.8-16.2]	3.01e-05	9.1 [3.5-27.2]	2.34e-05
group_12989	8 [3.3-20.5]	6.24e-06	11.2 [4.1-36.5]	1.38e-05
group_12990	8.4 [3.5-21.7]	3.8e-06	11.2 [4.1-36.5]	1.38e-05
group_12991	3 [1.3-6.9]	0.00988449	10.5 [3.8-34.2]	2.6e-05
group_13167	3.8 [1.2-13.5]	0.0295025	3.6 [1.4-10.3]	0.0101047
group_1328	12.3 [3.7-50.3]	0.000130141	26.1 [6-192.1]	0.00013019
group_1357	2 [1-3.8]	0.0434242	2 [1.1-3.7]	0.0380323
group_13670	5.8 [2.1-18.2]	0.00136175	5.9 [2-18.7]	0.00154372
group_14410	8.5 [3.2-25.1]	4.23e-05	5.1 [1.8-17.3]	0.00469613
group_14411	12.3 [4.8-34.8]	4.92e-07	15 [5.3-50.9]	2.01e-06
group_14412	8 [3.3-20.5]	6.24e-06	11.4 [4.1-36.9]	1.07e-05
group_14417	8.1 [3.2-22.4]	2.15e-05	11.1 [4-35.7]	1.3e-05
group_14418	21.9 [7.7-71.1]	4.01e-08	28 [8.3-124.5]	1.08e-06
group_14670	3.8 [1.2-13.5]	0.0295025	3.7 [1.5-10.5]	0.00865222
group_15199	27.1 [6.1-232.6]	0.000212757	13.9 [4.3-64.9]	0.000100813
group_15677	2.1 [1-4.3]	0.0466005	2.1 [1-4.4]	0.0426192
group_15803	9 [3-33.4]	0.00025787	27.1 [6.3-178.9]	8.8e-05
group_15949	8 [3.3-20.5]	6.24e-06	11.2 [4.1-36.5]	1.38e-05
group_15950	7 [3-17.4]	1.44e-05	7.4 [3-20.7]	4.32e-05
group_15951	12.1 [4.6-34.7]	1e-06	15.4 [5.2-55]	4.8e-06
group_16904	8.2 [3-26.6]	0.000125083	114.2 [21.1-2164.2]	1.03e-05
group_16906	8 [2.6-30.2]	0.00063644	46.6 [11.3-338.7]	4.36e-06
group_16910	44.4 [8.6-822.3]	0.000318831	21.8 [6.9-99]	3.02e-06
group_18032	7.7 [3.3-19.3]	6.56e-06	14.9 [5.3-50.6]	2.25e-06
group_18034	9.2 [3.7-24.8]	3.67e-06	15.2 [5.4-51.3]	1.57e-06
group_18035	8 [3.3-20.5]	6.24e-06	11.2 [4.1-36.5]	1.38e-05
group_18036	8 [3.3-20.5]	6.24e-06	11.4 [4.1-36.9]	1.07e-05
group_18038	11.9 [4.6-34.4]	1.25e-06	15.4 [5.2-55]	4.8e-06
group_18039	12.1 [4.6-34.7]	1e-06	15.4 [5.2-55]	4.8e-06
group_18040	12.1 [4.6-34.7]	1e-06	15.4 [5.2-55]	4.8e-06
group_18707	13.1 [2.4-107]	0.00547595	5.4 [1.1-29.2]	0.0407001
group_18821	3.8 [1.5-11.2]	0.00892224	3.2 [1.4-8.4]	0.010438
group_18945	7.4 [2.7-24.2]	0.000256642	114.2 [21.1-2164.2]	1.03e-05
group_18947	7.8 [2.9-25.4]	0.000180074	114.2 [21.1-2164.2]	1.03e-05
group_19008	7.5 [2.7-22.5]	0.000156133	13.9 [3.8-71.1]	0.000323068
group_2007	9.7 [2.4-41.2]	0.00150344	12.5 [2.7-95.2]	0.00414342
group_2059	29.9 [6.9-213]	4.95e-05	4.2 [1.3-19.8]	0.0370441
group_2062	5.8 [1.3-31.6]	0.0269298	51.7 [8.3-1031.9]	0.00045934
group_20998	12.6 [4.6-38.5]	2.86e-06	9.6 [3.1-36.5]	0.00029439
group_20999	8 [3.3-20.5]	6.24e-06	11.2 [4.1-36.5]	1.38e-05
group_21000	8 [3.3-20.5]	6.24e-06	11.2 [4.1-36.5]	1.38e-05
group_21001	8 [3.3-20.5]	6.24e-06	11.4 [4.1-36.9]	1.07e-05
group_21002	12.1 [4.6-34.7]	1e-06	15.4 [5.2-55]	4.8e-06
group_21003	12.1 [4.6-34.7]	1e-06	15.4 [5.2-55]	4.8e-06
group_21004	12.1 [4.6-34.7]	1e-06	15.4 [5.2-55]	4.8e-06
group_21005	12.1 [4.6-34.7]	1e-06	15.4 [5.2-55]	4.8e-06
group_21007	14.5 [5.4-44.3]	5.44e-07	12.1 [4.1-42.3]	2.39e-05
group_21010	21.9 [7.7-71.1]	4.01e-08	20.5 [6.4-82.1]	2.68e-06
group_2348	7 [2.6-22]	0.000308388	8.1 [3.1-24.6]	6.67e-05
group_2500	7.8 [3.2-20.8]	1.29e-05	11.7 [4.7-33.5]	8.75e-07
group_2641	4.5 [1.3-20.8]	0.0295187	11.8 [1.7-252.8]	0.0376626
group_2643	3.5 [1.1-12.6]	0.0407085	5.3 [1.4-35.5]	0.0345382
group_3041	10.7 [4.1-31]	4.33e-06	12 [4.2-40.6]	1.65e-05
group_3207	25.6 [6.5-134]	1.78e-05	7.5 [2.3-27.6]	0.00135163
group_3573	5.8 [1.9-19.4]	0.00280789	12.4 [3.3-65.1]	0.000771832
group_3822	2.5 [1.2-5.4]	0.0134765	2.4 [1.3-4.7]	0.00917004
group_3871	17.1 [4.5-86.7]	0.000117367	12 [3.7-50.6]	0.000161023
group_4018	8.8 [3.7-22.7]	2.39e-06	7.3 [3-19.9]	3.06e-05
group_4136	10.6 [3.9-33.1]	1.1e-05	4.6 [2.1-11.4]	0.00037213
group_4328	2.6 [1.3-5.5]	0.010764	2.6 [1.4-5]	0.00453344
group_4558	67.6 [8.7-2180]	0.0014805	9.1 [2.8-41.8]	0.000915317
group_4571	24.2 [6.1-170.6]	9.09e-05	15 [5-59.7]	1.44e-05
group_460	16.4 [4.7-86.2]	0.000108258	19.4 [5.6-98.9]	3.61e-05
group_4840	8 [2.1-33.2]	0.00302191	10.8 [2.7-58.6]	0.00198793
group_4841	9.3 [3.9-24.3]	1.73e-06	7.4 [3.1-20.1]	2.65e-05
group_4877	4.2 [1.5-14.4]	0.0121008	3.1 [1.1-9.9]	0.0388382
group_5034	13.8 [4.1-56.1]	5.65e-05	5 [1.2-20.7]	0.0223269
group_5507	9.6 [3.4-33.4]	7.8e-05	10.3 [3.9-32.3]	1.36e-05
group_5521	11 [3.7-36.7]	3.54e-05	19.9 [5.7-90.4]	1.76e-05
group_5555	4.1 [1.7-10.5]	0.00230716	12.6 [4.2-45.1]	2.28e-05
group_5818	12.1 [4.6-35.3]	1.32e-06	11.5 [4.3-35.8]	5.8e-06
group_6013	16.6 [4.8-87.1]	9.46e-05	7.2 [2.8-22.6]	0.000181709
group_6334	6.8 [1.8-28]	0.00601122	21 [5.4-112.5]	6.51e-05
group_6546	78.2 [10.5-2411]	0.000772587	27.7 [6.8-197.8]	6.08e-05
group_6782	21.2 [6.8-79.5]	8.8e-07	16.5 [4.8-80.4]	7.03e-05
group_6859	5 [1.3-34.1]	0.0445287	3.8 [1.3-12.5]	0.019408
group_7090	4 [1.4-13.9]	0.0158111	3.5 [1.2-13.1]	0.0358561
group_7474	2.7 [1.2-6.2]	0.0176597	2.1 [1.1-4]	0.028814
group_7587	7.5 [3.2-19.1]	8.53e-06	7.4 [3.1-20.1]	2.65e-05
group_7590	7.5 [3.3-18.7]	5.26e-06	15.2 [5.4-51.3]	1.57e-06
group_7591	9.1 [3.7-24.2]	3.28e-06	7.4 [3.1-20.1]	2.65e-05
group_7600	8.7 [3.6-22.6]	3.29e-06	7.9 [3.2-21.7]	2.03e-05
group_7710	15 [5.4-47.5]	9.32e-07	18.3 [6.1-68.1]	1.79e-06
group_8062	8.5 [3.2-25.1]	4.23e-05	7.2 [2.4-26.8]	0.00131442
group_8067	8.6 [3.6-22.4]	3.52e-06	7.4 [3.1-20.1]	2.65e-05
group_8072	21.8 [7.6-73.1]	7.39e-08	12.5 [4.4-42.1]	8.93e-06
group_8077	11.9 [4.6-34.4]	1.25e-06	15.4 [5.2-55]	4.8e-06
group_82	12.5 [3.1-65.1]	0.000869904	28.7 [6.2-218.3]	0.000134787
group_8369	5.8 [2.1-18.2]	0.00136175	5.3 [1.8-17.3]	0.00318601
group_8459	7.2 [2.9-18.9]	3.1e-05	7.3 [2.9-20.5]	5.54e-05
group_8620	7.9 [3.2-21.3]	1.78e-05	11.4 [4.1-36.9]	1.07e-05
group_8622	10.1 [4.2-26.8]	9.97e-07	7.4 [3.1-20.1]	2.65e-05
group_8925	6.3 [1.7-27.9]	0.00912043	4.6 [1.4-16.8]	0.0143687
group_9190	11.7 [4.3-35.4]	4.18e-06	23.2 [6.5-116.3]	1.25e-05
group_9197	10.5 [4.2-29]	1.79e-06	15 [5.3-50.9]	2.01e-06
group_9203	6 [2.6-15]	5.82e-05	5.7 [2.4-15.3]	0.000237153
group_9204	3 [1.4-7]	0.00766566	10.5 [3.8-34.2]	2.6e-05
group_9426	4.4 [1.1-16.3]	0.0279065	6.5 [1.6-34.9]	0.0138905
group_9934	9.5 [2.1-46]	0.00340929	6.6 [1.6-29.5]	0.010286
X114300	3.3 [1-10.3]	0.0417615	9.2 [2.3-39.6]	0.00216533
X606715	16.7 [1.5-379.1]	0.0267303	38.1 [4.6-823.1]	0.00256477
X619034	3 [1.2-8.1]	0.0238815	3.7 [1.2-12.3]	0.0281698
X890366	8.2 [0.9-75.3]	0.045722	9.9 [2-53.1]	0.00533933
X998902	8.2 [0.9-75.3]	0.045722	9.9 [2-53.1]	0.00533933
X1301673	8.2 [0.9-75.3]	0.045722	9.9 [2-53.1]	0.00533933
X1473689	3.7 [1.3-11]	0.0168844	8 [2-33.5]	0.00327888
X1593047	3.3 [1-10.3]	0.0417615	9.2 [2.3-39.6]	0.00216533
X1729068	8.2 [0.9-75.3]	0.045722	9.9 [2-53.1]	0.00533933
X1926171	4.3 [1.4-13]	0.00936231	8 [2-33.5]	0.00327888
X2070522	3.3 [1-10.3]	0.0417615	9.2 [2.3-39.6]	0.00216533
X2198137	8.2 [0.9-75.3]	0.045722	9.9 [2-53.1]	0.00533933
X2269668	3.7 [1.3-11]	0.0168844	8.3 [2.2-34.2]	0.00243036
