## Supplementary material for "Genetic features of antimicrobial drug-susceptible extraintestinal pathogenic *Escherichia coli* pandemic sequence type 95": Table S6

### Sheet: Sheet1
Supplementary Table 6: NCBI accession numbers for Escherichia coli ST95 whole genome sequences reported in this work.
E. coli isolate	Accession number
R0007	SAMN21464926
R0009	SAMN21464927
R0022	SAMN21464928
R0026	SAMN21464929
R0074	SAMN21464930
R0115	SAMN21464931
R0172	SAMN21464932
R0183	SAMN21464933
R0248	SAMN21464934
R0254	SAMN21464935
R0265	SAMN21464936
R0320	SAMN21464937
R0322	SAMN21464938
R0360	SAMN21464939
R0375	SAMN21464940
R0381	SAMN21464941
R0421	SAMN21464942
R0466	SAMN21464943
R0481	SAMN21464944
R0495	SAMN21464945
R0567	SAMN21464946
R0570	SAMN21464947
R0685	SAMN21464948
R0700	SAMN21464949
R0753	SAMN21464950
R0757	SAMN21464951
R0767	SAMN21464952
R0782	SAMN21464953
R0881	SAMN21464954
R0955	SAMN21464955
R0958	SAMN21464956
R0984	SAMN21464957
R1040	SAMN21464958
R1063	SAMN21464959
R1066	SAMN21464960
R1087	SAMN21464961
