## Supplementary material for "Genetic features of antimicrobial drug-susceptible extraintestinal pathogenic *Escherichia coli* pandemic sequence type 95": Table S7

### Sheet: Sheet1
Location	NCBI accession number	Number of genes found
ST131 chromosome	CP063774	11
	CP051615	5
	CP051609	5
	HG941718	9
ST131 plasmid	AP018456	12
	AP018457	11
	AP018458	12
	AP019526	9
	CP063775	3
	CP051616	12
	CP051610	9
	CP015086	1
	HG941719	13
	JX077110	7
	MK295817	9
	MK295818	11
	MK295819	11
	MK295820	12
	MK295821	14
	MK295822	5
	MK295823	14
	MK295824	11
	MK295825	12
	MK295826	6
	MK295827	7
	MK295828	12
	MK295829	12
	MK295830	12
	MK295831	14
	MK295832	11
	MK295833	14
	MK295834	12
	MW646300	13
	MW646306	7
